# Longitudinal cell-free DNA methylome and fragmentome profiles in health uncover signatures of cell type and demographic origin

**DOI:** 10.1101/2025.10.25.684551

**Authors:** Mio Aerden, Tatjana Jatsenko, Kaat Leroy, Kobe De Ridder, Anna Nootens, Valentina Piatti, Koen Devriendt, Joris Robert Vermeesch, Huiwen Che, Bernard Thienpont

## Abstract

Cell-free DNA (cfDNA) is a powerful analyte for liquid biopsy applications. However, the composition and fragmentation of cfDNA in health remains incompletely characterized. Here, we profiled 432 plasma cfDNA samples from healthy individuals using targeted enzymatic methyl-sequencing, allowing cell-type of origin inference and assessment of fragmentation features. Both in a diurnal and a cross-sectional cohort, we observed that cfDNA levels and cellular contributions show lower variability within than between individuals. Hematopoietic lineages are the dominant cfDNA sources, with interindividual variability particularly evident in granulocyte contributions. Demographic factors such as sex, age and body mass index (BMI) contribute to changes in the contribution of various blood cell types, and cfDNA concentrations are 1.6-fold higher in early morning collections (*P* = 1.8 × 10^-5^). By integrating cell-type-specific cfDNA methylation, fragment size and dinucleotide end motif information, we demonstrate distinct associations of these characteristics with specific cell types. Granulocyte-derived fragments showed a consistent enrichment in mononucleosomal sizes (*P* = 3.5 × 10^-54^) and CC end motifs, while also cfDNA from non-hematopoietic cells exhibited distinct size and end-motif profiles. In addition, we observed hypomethylated DNA to be associated with shorter fragment sizes and altered end-motif frequencies, emphasizing interactions between DNA methylation, nuclease activity and chromatin context in shaping cfDNA features. Together, our results provide a view on processes and cell types involved in cfDNA biogenesis in healthy individuals. They underscore that demographic variables and sampling time should be considered for cfDNA-based assay design, but also highlight novel opportunities to improve the representation of specific cell types in cfDNA, thus providing a foundation for optimizing cfDNA diagnostics by leveraging multiple axes of information.
