## Supplementary Tables for "Longitudinal cell-free DNA methylome and fragmentome profiles in health uncover signatures of cell type and demographic origin"

### Sheet: Table of contents
Table of contents
Supplementary Table 1. Sampling details
Supplementary Table 2. cfDNA concentration mixed effects model
Supplementary Table 3. cfDNA cell type variability
Supplementary Table 4. cfDNA deconvolution mixed effects model
Supplementary Table 5. cfDNA methylation-based age model CpGs
Supplementary Table 6. Cell type-specific DNA methylation markers
Supplementary Table 7. Quality control metrics

### Sheet: S1 - Sampling details
	morning sampling time	afternoon sampling time	evening sampling time
diurnal cohort	08:50 [08:40; 09:00]	14:20 [14:00; 14:35]	21:45 [21:35; 22:10]
	sampling time year 1	sampling interval year 1 – year 2	D sampling time year 1 – year 2
cross-sectional cohort	12:15 [10:14; 14:31]	366 days [364; 376.25]	50 minutes [20; 101]
data are presented as median (IQR [Q1, Q3]).

### Sheet: S2 - Conc. mixed effects model
random effects:
groups	name	variance	std.dev.
subjectID	(intercept)	0.02317	0.1522
year	(intercept)	0	0
time	(intercept)	0	0
residual		0.0349	0.1868
number of obs: 288, groups: subjectID, 144; year, 2; time, 2
fixed effects:
	estimate	std.	error	df	t value	pr(>|t|)
(intercept)	1,90E+03	1,19E+02	1,43E+05	16.004	< 2,00E-16	***
sexmale	1,00E+02	3,57E+01	1,40E+05	2.806	0.00573	**
body mass index	1,71E+01	5,08E+00	1,44E+05	3.364	0.000986	***
age	7,23E-02	9,71E-01	1,41E+05	0.074	0.940797
---
significance codes: 0 ‘***’ 0.001 ‘**’ 0.01 ‘*’ 0.05 ‘.’ 0.1 ‘ ’ 1

### Sheet: S3 - Cell type variability
	year 1						year 2
cell type	min.	1st qu.	median	mean	3rd qu.	max.	min.	1st qu.	median	mean	3rd qu.	max.
granulocytes	11.04	31.04	37.8	37.37	42.73	61.04	16.17	28.33	34.75	35.5	41.42	57.27
monocytes	10.41	14.85	16.54	16.79	18.34	24.36	9.9	15.28	16.94	17.23	19.51	27.16
megakaryocytes	3.64	9.015	11.105	11.114	13.143	19.71	4.74	8.945	10.975	11.3	13.74	19.31
erythrocytes progenitors	2.36	7.075	8.76	8.785	10.405	14.64	3.23	7.1	8.685	9.005	10.752	29.75
NK cells	4.47	6.822	7.72	7.846	8.69	12.2	5.09	7.117	7.81	8.066	8.785	15.8
B cells	0	2.592	3.105	3.229	3.947	8.68	1.69	2.77	3.45	3.479	4.013	10.46
CD4+ T cells	0.81	2.38	2.81	2.915	3.44	9.93	1.29	2.377	2.9	2.979	3.493	5.85
vascular endothelium	0.65	2.562	3.545	3.513	4.45	6.89	0.71	2.928	3.7	3.76	4.673	9.13
hepatocytes	0.21	1.353	2.175	2.835	3.513	12.65	0.3	1.385	2.34	3.301	3.837	20.37

### Sheet: S4 - Deconv. mixed effect model
monocytes
random effects:
groups	name	variance	std.dev.
subject_ID	(intercept)	366.673	19.149
year	(intercept)	0.04392	0.2096
time	(intercept)	0	0
residual		491.608	22.172
number of obs: 288, groups: subjectID, 144; year, 2; time, 2
fixed effects:
	estimate	std.	error	df	t value	pr(>|t|)
(intercept)	1.559.191	146.818	13.955.765	10.62	< 2,00e-16	***
sexmale	-0.50367	0.438	14.038.681	-1.15	0.252128
bmi	-0.02595	0.06238	14.417.320	-0.416	0.678084
age	0.04431	0.01193	14.041.238	3.713	0.000295	***
---
significance codes: 0 ‘***’ 0.001 ‘**’ 0.01 ‘*’ 0.05 ‘.’ 0.1 ‘ ’ 1
megakaryocytes
random effects:
groups	name	variance	std.dev.
subject_ID	(intercept)	6.893.222	26.255
year	(intercept)	0.008353	0.0914
time	(intercept)	0.017424	0.132
residual		2.066.953	14.377
number of obs: 288, groups: subjectID, 144; year, 2; time, 2
fixed effects:
	estimate	std.	error	df	t value	pr(>|t|)
(intercept)	638.785	164.612	14.996.079	3.881	0.000156	***
sexmale	151.073	0.4976	13.606.978	3.036	0.002873	**
bmi	0.19469	0.06998	15.222.750	2.782	0.006084	**
age	-0.01113	0.01359	13.915.408	-0.819	0.413905
---
significance codes: 0 ‘***’ 0.001 ‘**’ 0.01 ‘*’ 0.05 ‘.’ 0.1 ‘ ’ 1
erythrocyte progenitors (log-transformed)
random effects:
groups	name	variance	std.dev.
subject_ID	(intercept)	1,28e+01	1,13e+02
year	(intercept)	0	0
time	(intercept)	0	0
residual		7,02e+00	84
number of obs: 288, groups: subjectID, 144; year, 2; time, 2
fixed effects:
	estimate	std.	error	df	t value	pr(>|t|)
(intercept)	7,29e+02	7,50e+01	1,46e+05	9.722	< 2,00e-16	***
sexmale	6,80e+01	2,26e+01	1,41e+05	3.013	0.00307	**
bmi	6,46e+00	3,20e+00	1,48e+05	2.023	0.0449	*
age	1,94e-01	6,14e-01	1,42e+05	0.316	0.75264
---
significance codes: 0 ‘***’ 0.001 ‘**’ 0.01 ‘*’ 0.05 ‘.’ 0.1 ‘ ’ 1
CD4+ T cells (log-transformed)
random effects:
groups	name	variance	std.dev.
subject_ID	(intercept)	5,35e+00	0.073172
year	(intercept)	8,08e-02	0.008991
time	(intercept)	0	0
residual		1,44e+01	0.120108
number of obs: 288, groups: subjectID, 144; year, 2; time, 2
fixed effects:
	estimate	std.	error	df	t value	pr(>|t|)
(intercept)	5,98e+02	6,66e+01	1,37e+05	8.984	0.00000000000000187	***
sexmale	-4,47e+01	1,99e+01	1,40e+05	-2.252	0.0258	*
bmi	-4,92e+00	2,83e+00	1,43e+05	-1.739	0.0843	.
age	-2,33e-01	5,41e-01	1,40e+05	-0.431	0.667
---
significance codes: 0 ‘***’ 0.001 ‘**’ 0.01 ‘*’ 0.05 ‘.’ 0.1 ‘ ’ 1

### Sheet: S5 - Age model CpGs
146 CpGs
chromosome	start	end	coefficient
chr1	3650782	3650783	0.0124277
chr1	39025787	39025788	-0.0346971
chr1	41366661	41366662	-0.246853
chr1	41366704	41366705	-0.107871
chr1	47446320	47446321	0.0933926
chr1	47450222	47450223	0.0203076
chr1	61043547	61043548	0.14763
chr1	61043594	61043595	0.0284926
chr1	68047234	68047235	0.000128874
chr1	111200437	111200438	-0.00783142
chr1	150282810	150282811	0.014655
chr1	169629974	169629975	-0.0313087
chr1	180233432	180233433	0.202397
chr1	192657592	192657593	-0.181952
chr1	200873327	200873328	0.0124844
chr1	200873330	200873331	0.296002
chr1	236394382	236394383	-0.0589989
chr2	64990434	64990435	-0.00499423
chr2	86440945	86440946	0.059408
chr2	86788928	86788929	0.0452787
chr2	118851864	118851865	0.402785
chr2	157597457	157597458	0.0205666
chr2	161427210	161427211	0.0813872
chr2	176112668	176112669	0.0773623
chr2	176157328	176157329	0.0187244
chr2	237955962	237955963	-0.0392186
chr3	53046619	53046620	0.00961561
chr3	53046622	53046623	0.000343079
chr3	55474432	55474433	0.00983949
chr3	62377355	62377356	0.233208
chr3	63278148	63278149	0.0226841
chr3	127673588	127673589	-0.0398821
chr3	147388144	147388145	0.0613172
chr4	2814165	2814166	0.0318205
chr4	6269988	6269989	-0.064574
chr4	13531047	13531048	0.0576258
chr4	146640051	146640052	0.0487895
chr4	157220793	157220794	0.0738264
chr4	157220821	157220822	0.122856
chr5	65262851	65262852	-0.0735144
chr5	78510052	78510053	0.1719
chr5	135050679	135050680	0.0173766
chr5	135491838	135491839	-0.015438
chr5	157652432	157652433	0.0184911
chr5	171313537	171313538	0.0260442
chr6	3456476	3456477	-0.0886738
chr6	10617521	10617522	0.0538909
chr6	18122482	18122483	0.0287543
chr6	18122488	18122489	0.14253
chr6	18122491	18122492	0.096362
chr6	25652334	25652335	0.313971
chr6	25652372	25652373	0.0350644
chr6	25652377	25652378	0.00947239
chr6	136793375	136793376	-0.0762714
chr6	147000645	147000646	-0.0481418
chr6	157822845	157822846	0.0745955
chr7	712587	712588	-0.113637
chr7	965096	965097	-0.0203071
chr7	27147984	27147985	0.252663
chr7	73434091	73434092	0.0845629
chr7	73434129	73434130	0.189158
chr7	100656336	100656337	0.121767
chr7	130440720	130440721	0.000293833
chr7	130733483	130733484	0.0250362
chr7	130733488	130733489	0.269401
chr7	134670055	134670056	-0.112947
chr7	150329992	150329993	0.00981747
chr8	634986	634987	-0.102281
chr8	85438382	85438383	0.0354436
chr8	130727845	130727846	-0.0205394
chr8	141228399	141228400	0.138065
chr8	141622449	141622450	-0.00154382
chr9	69035321	69035322	-0.0902899
chr9	127123482	127123483	-0.0794334
chr10	44960052	44960053	-0.0614089
chr10	100827288	100827289	0.00262192
chr10	129969794	129969795	0.19172
chr11	20132484	20132485	-0.234483
chr11	68842718	68842719	0.0693848
chr11	70661720	70661721	0.00933551
chr11	72589880	72589881	0.0163395
chr11	89491297	89491298	0.169273
chr11	114058458	114058459	-0.000280607
chr11	128943136	128943137	0.00411204
chr12	4605028	4605029	0.141229
chr12	6772893	6772894	-0.023358
chr12	6772917	6772918	-0.013278
chr12	6772926	6772927	-0.0748726
chr12	14886463	14886464	-0.0329418
chr12	15322435	15322436	0.0249853
chr12	16359932	16359933	0.0344689
chr12	16359958	16359959	0.0168046
chr12	30696198	30696199	-0.165579
chr12	34335742	34335743	0.00553572
chr12	53219370	53219371	-0.0155878
chr12	53219392	53219393	-0.0407655
chr12	53738417	53738418	0.109491
chr12	57612005	57612006	-0.0335656
chr12	62631991	62631992	0.113722
chr12	124518894	124518895	-0.0255419
chr12	124518907	124518908	-0.0654448
chr13	99087121	99087122	0.0856246
chr13	99087167	99087168	0.108175
chr13	99087184	99087185	0.176712
chr13	99972621	99972622	0.0537743
chr13	112056509	112056510	0.167209
chr13	112645572	112645573	-0.0412846
chr14	52267759	52267760	-0.69535
chr14	69571947	69571948	0.0517767
chr14	69572496	69572497	0.0923305
chr15	44663909	44663910	0.144965
chr15	70854968	70854969	-0.0255982
chr15	72319745	72319746	0.13059
chr15	74432577	74432578	-0.00255715
chr15	87124173	87124174	0.00219461
chr16	2026537	2026538	-0.00662776
chr16	22001083	22001084	-0.208336
chr16	35552807	35552808	0.0026791
chr17	12974499	12974500	0.00818705
chr17	29590861	29590862	-0.0639873
chr17	29590873	29590874	-0.0549839
chr17	29590902	29590903	-0.17764
chr17	48579162	48579163	-0.0853309
chr17	57396646	57396647	-0.0267693
chr17	82274231	82274232	-0.00266637
chr19	690357	690358	0.027812
chr19	1083018	1083019	0.0240631
chr19	3573755	3573756	0.00605614
chr19	3573776	3573777	0.00576683
chr19	4566412	4566413	-0.0149253
chr19	12365315	12365316	0.0864715
chr19	15010704	15010705	0.019554
chr19	15479721	15479722	-0.150981
chr19	18233493	18233494	0.0978664
chr19	18788660	18788661	0.0601964
chr19	18788681	18788682	0.00310794
chr19	19225431	19225432	0.0970325
chr19	53058150	53058151	0.226865
chr20	844818	844819	0.00741783
chr20	25585769	25585770	0.122393
chr20	32031130	32031131	0.0178062
chr21	44988180	44988181	0.0141034
chr22	37675670	37675671	-0.00038374
chr22	38214461	38214462	0.0349595
chr22	38214481	38214482	0.0476535
chr22	39152126	39152127	-0.000158454

### Sheet: S6 - Cell type-specific markers
	number of CpGs		number of regions
cell type	hypomethylated	hypermethylated	hypomethylated	hypermethylated
B cells	36	3	14	1
granulocytes	29	0	10	0
hepatocytes	306	261	124	82
MEP	17	0	7	0
monocytes	3	0	3	0
NK cells	21	0	13	0
CD4+ cells	42	1	19	1
vascular endothelium	74	17	43	8
total	528	282	233	92
	hypomethylated markers		hypermethylated markers
cell type	unmethylated fragments	methylated fragments	unmethylated fragments	methylated fragments
B cells	26536	185752	11289	130
granulocytes	61149	73151	0	0
hepatocytes	271828	1763193	1092906	35947
MEP	37729	72865	0	0
monocytes	7611	30104	0	0
NK cells	27739	159950	0	0
CD4+ cells	43614	270599	11189	138
vascular endothelium	96952	530841	98825	8950

### Sheet: S7 - Quality control metrics
	diurnal cohort (n=16*9)	cross-sectional cohort (n=144*2)
total reads	10,559,244 [6,513,966;1,4728,224]	6,871,803 [5,329,092;8,552,460]
unique reads	1,545,517 [1,113,992;1,976,191]	1,596,778 [1,131,323;2,133,039]
mean CpG methylation (%)	55.05 [49.95;60.42]	58.86 [52.76;63.16]
mean CHG-methylation (%)	0.22 [0.21;0.24]	0.28 [0.24;0.33]
mean CHH-methylation (%)	0.16 [0.14;0.17]	0.21 [0.17;0.24]
mean sample coverage (-fold)	91 [59;142]	146 [98;220]
mean insert size (bp)	177 [174;181]	175 [172;177]
data are presented as median (IQR [lower, upper])
